# Dissecting and Tuning Primer Editing by Proofreading Polymerases

**DOI:** 10.1101/2021.05.11.443694

**Authors:** Daryl M. Gohl, Benjamin Auch, Amanda Certano, Brice LeFrançois, Anne Bouevitch, Evgueni Doukhanine, Christina Fragel, Jean Macklaim, Emily Hollister, John Garbe, Kenneth B. Beckman

## Abstract

Proofreading polymerases have 3’ to 5’ exonuclease activity that allows the excision and correction of mis-incorporated bases during DNA replication. In a previous study, we demonstrated that in addition to correcting substitution errors and lowering the error rate of DNA amplification, proofreading polymerases can also edit PCR primers to match template sequences. Primer editing is a feature that can be advantageous in certain experimental contexts, such as amplicon-based microbiome profiling. Here we develop a set of synthetic DNA standards to report on primer editing activity and use these standards to dissect this phenomenon. The primer editing standards allow next-generation sequencing-based enzymological measurements, reveal the extent of editing, and allow the comparison of different polymerases and cycling conditions. We demonstrate that proofreading polymerases edit PCR primers in a concentration-dependent manner, and we examine whether primer editing exhibits any sequence specificity. In addition, we use these standards to show that primer editing is tunable through the incorporation of phosphorothioate linkages. Finally, we demonstrate the ability of primer editing to robustly rescue the drop-out of taxa with 16S rRNA gene-targeting primer mismatches using mock communities and human skin microbiome samples.
