## Supplemental File 3 for "Dissecting and Tuning Primer Editing by Proofreading Polymerases"

### Sheet: Sheet1
Name	Sequence
Eco_V4_WT	TCGTCGGCAGCGTCAGATGTGTATAAGAGACAGGTGCCAGCAGCCGCGGTAA
Eco_V4_10_A	TCGTCGGCAGCGTCAGATGTGTATAAGAGACAGGTGCCAGCAACCGCGGTAA
Eco_V4_10_T	TCGTCGGCAGCGTCAGATGTGTATAAGAGACAGGTGCCAGCATCCGCGGTAA
Eco_V4_10_C	TCGTCGGCAGCGTCAGATGTGTATAAGAGACAGGTGCCAGCACCCGCGGTAA
Eco_V4_11_A	TCGTCGGCAGCGTCAGATGTGTATAAGAGACAGGTGCCAGCAGACGCGGTAA
Eco_V4_11_T	TCGTCGGCAGCGTCAGATGTGTATAAGAGACAGGTGCCAGCAGTCGCGGTAA
Eco_V4_11_G	TCGTCGGCAGCGTCAGATGTGTATAAGAGACAGGTGCCAGCAGGCGCGGTAA
Eco_V4_12_A	TCGTCGGCAGCGTCAGATGTGTATAAGAGACAGGTGCCAGCAGCAGCGGTAA
Eco_V4_12_T	TCGTCGGCAGCGTCAGATGTGTATAAGAGACAGGTGCCAGCAGCTGCGGTAA
Eco_V4_12_G	TCGTCGGCAGCGTCAGATGTGTATAAGAGACAGGTGCCAGCAGCGGCGGTAA
Eco_V4_13_A	TCGTCGGCAGCGTCAGATGTGTATAAGAGACAGGTGCCAGCAGCCACGGTAA
Eco_V4_13_T	TCGTCGGCAGCGTCAGATGTGTATAAGAGACAGGTGCCAGCAGCCTCGGTAA
Eco_V4_13_C	TCGTCGGCAGCGTCAGATGTGTATAAGAGACAGGTGCCAGCAGCCCCGGTAA
Eco_V4_14_A	TCGTCGGCAGCGTCAGATGTGTATAAGAGACAGGTGCCAGCAGCCGAGGTAA
Eco_V4_14_T	TCGTCGGCAGCGTCAGATGTGTATAAGAGACAGGTGCCAGCAGCCGTGGTAA
Eco_V4_14_G	TCGTCGGCAGCGTCAGATGTGTATAAGAGACAGGTGCCAGCAGCCGGGGTAA
Eco_V4_15_A	TCGTCGGCAGCGTCAGATGTGTATAAGAGACAGGTGCCAGCAGCCGCAGTAA
Eco_V4_15_T	TCGTCGGCAGCGTCAGATGTGTATAAGAGACAGGTGCCAGCAGCCGCTGTAA
Eco_V4_15_C	TCGTCGGCAGCGTCAGATGTGTATAAGAGACAGGTGCCAGCAGCCGCCGTAA
Eco_V4_16_A	TCGTCGGCAGCGTCAGATGTGTATAAGAGACAGGTGCCAGCAGCCGCGATAA
Eco_V4_16_T	TCGTCGGCAGCGTCAGATGTGTATAAGAGACAGGTGCCAGCAGCCGCGTTAA
Eco_V4_16_C	TCGTCGGCAGCGTCAGATGTGTATAAGAGACAGGTGCCAGCAGCCGCGCTAA
Eco_V4_17_A	TCGTCGGCAGCGTCAGATGTGTATAAGAGACAGGTGCCAGCAGCCGCGGAAA
Eco_V4_17_G	TCGTCGGCAGCGTCAGATGTGTATAAGAGACAGGTGCCAGCAGCCGCGGGAA
Eco_V4_17_C	TCGTCGGCAGCGTCAGATGTGTATAAGAGACAGGTGCCAGCAGCCGCGGCAA
Eco_V4_18_T	TCGTCGGCAGCGTCAGATGTGTATAAGAGACAGGTGCCAGCAGCCGCGGTTA
Eco_V4_18_G	TCGTCGGCAGCGTCAGATGTGTATAAGAGACAGGTGCCAGCAGCCGCGGTGA
Eco_V4_18_C	TCGTCGGCAGCGTCAGATGTGTATAAGAGACAGGTGCCAGCAGCCGCGGTCA
Eco_V4_19_T	TCGTCGGCAGCGTCAGATGTGTATAAGAGACAGGTGCCAGCAGCCGCGGTAT
Eco_V4_19_G	TCGTCGGCAGCGTCAGATGTGTATAAGAGACAGGTGCCAGCAGCCGCGGTAG
Eco_V4_19_C	TCGTCGGCAGCGTCAGATGTGTATAAGAGACAGGTGCCAGCAGCCGCGGTAC
Eco_V4_806R	GTCTCGTGGGCTCGGAGATGTGTATAAGAGACAGGGACTACCAGGGTATCTAAT
